# Auxin regulates the proportions, but not the initiation, of *Hibiscus trionum* bullseyes

**DOI:** 10.64898/2026.11.19.767829

**Authors:** Elena Salvi, Stefano Gatti, May T. Yeo, Lucie Riglet, Erin Doody, Edwige Moyroud

## Abstract

Colourful motifs on the surface of flower petals fulfil important ecological functions, mediating pollination and providing protection against environmental stressors. These patterns form when epidermis cells in different subdomains of the petal acquire contrasting chemical and structural features. While some of the enzymes and transcription factors involved in specifying the production of different pigments, cell shapes and textures have been identified, the signalling events and upstream processes that divide the petal surface in distinct regions are not yet understood. Plant hormones play key roles in orchestrating all aspects of plant development but whether and how they contribute to the establishment of petal patterns remain to be tested. Here, we investigate the roles of auxin during bullseye pattern development in *Hibiscus trionum*. We found that auxin does not initiate bullseye boundary formation during the pre-patterning phase. Instead, auxin signalling is essential for regulating cell behaviour in the distal region and preserving the bullseye proportions established in young petal primordia. Therefore, auxin could act as a pattern modifier over evolutionary timescales, shifting bullseye dimensions by modulating the relative growth of different petal regions.
