## Supplementary Data 1 for "Auxin regulates the proportions, but not the initiation, of *Hibiscus trionum* bullseyes": Supplementary Data1_Salvi et al.xlsx

### Sheet: Supplementary Data 1
Supplementary Data 1. H. trionum transgenic and genome edited lines generated in this study.
Line / genotype	Type	Genetic background	Construct ID	Generation analysed	Zygosity / transgene status	Source	Use	Molecular validation
CUBG wild type	Wild type	CUBG	n.a.	Stock maintained at SLCU	Not applicable	Cambridge University Botanic Gardens; voucher CGE00046422	Background and controls	n.a.
HtTCP4.1 OE	Overexpression	CUBG	EM105	T3	homozigous	Riglet et al. (2024)	Crossed with DR5v2::ntdTomato Imaging of reporter in homozygous F3	Riglet et al., 2024
Httcp4.1-1 Httcp4.2-6	Double mutant	CUBG	HtTCP4.1 and HtTCP4.2 CRISPR constructs: MY93	T3 double homozygous; T3 single homozygous for Httcp4.1-1 single mutant	Homozygous and Cas9 transgene-free	This study	Phenotyping; qRT-PCR for HtYUCCA3/6a,b,c expression	Sanger sequencing of final construct; Sanger sequencing of genomic HtTCP4.1 and HtTCP4.2 loci
HtJAG1 OE	Overexpression	CUBG	MY20	T3	homozygous	This study	Phenotyping; Crossed with DR5v2::ntdTomato, no line could be recovered; Imaging of EdU staining	Sanger sequencing of final construct; Overexpression validation of all recovered T0 lines through semi qRT-PCR (primers in Supplemental table)
HtPTL1 OE	Overexpression	CUBG	MY81	T3	homozygous	This study	Phenotyping; Crossed with DR5v2::ntdTomato and Imaging of reporter in homozygous F3	Sanger sequencing of final construct; Overexpression validation of all recovered T0 lines through qRT-PCR
HtGH3.1-like a OE (2×35S)	Overexpression	CUBG	SG50	T0; T2	At least one transgene copy	This study	Phenotyping of stage 5 petals; presence/absence of bulseye	Sanger sequencing of final construct; Overexpression validation of all recovered T0 lines through semi qRT-PCR (primers in Supplemental table)
HtGH3.1-like a OE (AtUBQ10)	Overexpression	CUBG	SG156	T0; T2	At least one transgene copy	This study	Phenotyping of stage 5 petals; presence/absence of bulseye	Sanger sequencing of final construct; Overexpression validation of all recovered T0 lines through semi qRT-PCR (primers in Supplemental table)
HtGH3.1-like b OE	Overexpression	CUBG	SG86	T0; T2	At least one transgene copy	This study	Phenotyping of stage 5 petals; presence/absence of bulseye	Sanger sequencing of final construct; Overexpression validation of all recovered T0 lines through semi qRT-PCR (primers in Supplemental table)
HtGH3.1-like c OE	Overexpression	CUBG	SG83	T0; T2	At least one transgene copy	This study	Phenotyping of stage 5 petals; presence/absence of bulseye	Sanger sequencing of final construct; Overexpression validation of all recovered T0 lines through semi qRT-PCR (primers in Supplemental table)
HtIAMT1 OE	Overexpression	CUBG	SG119	T0; T2	At least one transgene copy	This study	Phenotyping of stage 5 petals; presence/absence of bulseye	Sanger sequencing of final construct; Overexpression validation of all recovered T0 lines through semi qRT-PCR (primers in Supplemental table)
DR5v2::ntdTomato	Reporter	CUBG	SG62	T3	At least one transgene copy	This study	LCSM imaging for evelopmental characterisation of auxin response	Sanger sequencing of final construct; LCSM Imaging validation: responsiveness to 2,4-D, NPA and TIBA treatments
TCSnew::tdTomato–DR5v2::GFPnls	Reporter	CUBG	ES10	T3	At least one transgene copy	This study	Validation of/comparision with DR5v2::ntdTomato line	Sanger sequencing of final construct; LCSM Imaging validation: responsiveness to 2,4-D, NPA and TIBA treatments
