## Supplementary Data 2 for "Auxin regulates the proportions, but not the initiation, of *Hibiscus trionum* bullseyes": Supplementary Data2_Salvi et al.xlsx

### Sheet: Supplementary Data 2
Supplementary Data 2. Gene identifiers.
Gene symbol	Genome assembly	Locus ID (ref. Koshimizu et al., 2023)
HtTCP4.1	Htrionum_1.0; GCA_030270665.1	HRI_002203800
HtTCP4.2	Htrionum_1.0; GCA_030270665.1	HRI_004197900
HtJAG1	Htrionum_1.0; GCA_030270665.1	HRI_001156700
HtPTL1	Htrionum_1.0; GCA_030270665.1	HRI_004854400
HtGH3.1-like a	Htrionum_1.0; GCA_030270665.1	HRI_001127900
HtGH3.1-like b	Htrionum_1.0; GCA_030270665.1	HRI_004951400
HtGH3.1-like c	Htrionum_1.0; GCA_030270665.1	HRI_000393800
HtIAMT1	Htrionum_1.0; GCA_030270665.1	HRI_004175100
HtACTIN1	Htrionum_1.0; GCA_030270665.1	HRI_002985900
HtYUCCA3	Htrionum_1.0; GCA_030270665.1	HRI_000663100
