## Supplementary Data 3 for "Auxin regulates the proportions, but not the initiation, of *Hibiscus trionum* bullseyes": Supplementary Data3_Salvi et al.xlsx

### Sheet: Supplementary Data 3
Supplementary Data 3. Plant expression vectors generated for this study.
Construct description	Binary backbone	Expression cassette	Fluorescent marker	Selection	Assembly / restriction sites	Source	Final plasmid ID
DR5v2::ntdTomato	pSG26 (modified pCAMBIA)	DR5v2::ntdTomato::NOSt	pUBQ10::myrYFP::35S term	Plant kanamycin resistance	template vector donated by Pau Formosa-Jordan (Liao et al., 2015) cut (Eco RI) and pasted for cloning into EcoRI-linearised pSG26	Original pGreenIIK reporter; Liao et al. (2015); supplied by P. Formosa-Jordan and D. Weijers; used for restriction digestion	pSG62
DR5v2::GFPnls	pSG146 (modified pCAMBIA)	TCSnew::tdTomato–DR5v2::GFPnls	pUBQ10::AtPIP2A–mTurquoise2	Plant kanamycin resistance	Q5 amplification; NEBuilder HiFi; linearisation TO ADD	Original vector donated by B. De Rybel; Smet et al. (2019), and used to amplify GOI	pES10
HtJAG1 OE	pSG55 (Modified pCAMBIA)	CaMV 2×35S::HtJAG1::NOS terminator	pUBQ10::myrYFP::35S term	Bacteria ampicillin resistance; Plant kanamycin resistance	pBluescript KS(−) intermediate; EcoRV; final restriction sites TO ADD	This study	pMY20
HtPTL1 OE	pSG55 (Modified pCAMBIA)	CaMV 2×35S::HtPTL1 / HtPTL2 — resolve::NOS terminator	pUBQ10::myrYFP::35S term	Bacteria ampicillin resistance; Plant kanamycin resistance	pBluescript KS(−) intermediate; EcoRV; final restriction sites TO ADD	This study	pMY93
HtGH3.1-like a OE	pSG55 (Modified pCAMBIA)	CaMV 2×35S::HtGH3.1-like a::NOS terminator	pUBQ10::myrYFP::35S term	Bacteria ampicillin resistance; Plant kanamycin resistance	pBluescript KS(−) intermediate; EcoRV; final restriction sites TO ADD	This study	pSG50
HtGH3.1-like b OE	pSG55 (Modified pCAMBIA)	CaMV 2×35S::HtGH3.1-like b::NOS terminator	pUBQ10::myrYFP::35S term	Bacteria ampicillin resistance; Plant kanamycin resistance	pBluescript KS(−) intermediate; EcoRV; final restriction sites TO ADD	This study	pSG86
HtGH3.1-like c OE	pSG55 (Modified pCAMBIA)	CaMV 2×35S::HtGH3.1-like c::terminatorNOS	pUBQ10::myrYFP::35S term	Bacteria ampicillin resistance; Plant kanamycin resistance	pBluescript KS(−) intermediate; EcoRV; final restriction sites TO ADD	This study	pSG83
HtIAMT1 OE	pSG55 (Modified pCAMBIA)	CaMV 2×35S::HtIAMT1::NOS	pUBQ10::myrYFP::35S term	Bacteria ampicillin resistance; Plant kanamycin resistance	pBluescript KS(−) intermediate; EcoRV; final restriction sites TO ADD	This study	pSG119
HtTCP4.1/HtTCP4.2 CRISPR/Cas9	pSG100	Two sgRNAs targeting HtTCP4.1 and TCP4.2; Cas9 expression cassette	pUBQ10::myrYFP::35S term	Bacteria spectinomycin resistance; Plant hygromycin resistance nptII; kanamycin resistence	pSG23 as level 1guide intermediates cut with BstI; pSG100 cut with SbfI; NEBuilder HiFi	This study	pMY93
