## Supplementary Data 4 for "Auxin regulates the proportions, but not the initiation, of *Hibiscus trionum* bullseyes": Supplementary Data4_Salvi et al.xlsx

### Sheet: Supplementary Data 4
Supplementary Data 4. Primer sequences used in this study.
Target / insert	Application	Oligo ID	Direction / role	Sequence (5′–3′)	Partner oligo ID	target genomic / cds/mRNA	RE tail information/Additional info
HtJAG1	CDS amplification / cloning	oMY0025	Forward	AGGAATTCGATATGAGACCTGAGAGAAACC	oMY0026	cds	EcoRI
HtJAG1	CDS amplification / cloning	oMY0026	Reverse	AAGAATTCGGCTAGAACCCTTCGTGAAATCG	oMY0025	cds	EcoRI
HtPTL1	CDS amplification / cloning	oMY0107	Forward	AGAAGCTTAGATGGAAATGGGTGATCAGAAC	oMY0108	cds	HindIII
HtPTL1	CDS amplification / cloning	oMY0108	Reverse	AGGGATCCCTTCAATTTCTTCCCATGG	oMY0107	cds	BamHI
HtGH3.1-like a	CDS amplification / cloning	oSG136	Forward	aaGGATCCaaATGGCCGTTGATTCTGCA	oSG137	cds	BamHI
HtGH3.1-like a	CDS amplification / cloning	oSG137	Reverse	ttGGATCCttTCATCTTCTCCTTTCAGGGT	oSG136	cds	BamHI
HtGH3.1-like b	CDS amplification / cloning	oES136	Forward	ttGGATCCttTCATCTCCTCCTTTCAGGGT	oSG138	cds	BamHI
HtGH3.1-like b	CDS amplification / cloning	oSG138	Reverse	ttGGATCCttTCATCTCCTCCTTTCAGGGT	oSG136	cds	BamHI
HtGH3.1-like c	CDS amplification / cloning	oSG147	Forward	aaAAGCTTaaATGTTCATGGCTGTTGATTCA	oSG148	cds	HindIII
HtGH3.1-like c	CDS amplification / cloning	oSG148	Reverse	ttAAGCTTaaTCAACGACGTCGTTCTGG	oSG147	cds	HindIII
HtIAMT1	CDS amplification / cloning	oSG242	Forward	ttGGATCCttATGGCACCCATGGGAGAC	oSG232	cds	BamHI
HtIAMT1	CDS amplification / cloning	oSG232	Reverse	aaGGATCCaaTTAGTGATTATCATTAATTAAACAG	oSG242	cds	BamHI
TCSnew::tdTomato–DR5v2::GFP	Cloning from template; Assembly PCR	oES0062	Forward	cagctatgaccatgattacgGACTAGTCAAAGATCTTTAAAAGATTTTG	oES0065	template vector B. De Rybel; Smet et al. (2019)	NEBuilder primer to cloneTCSnew-tdTOMATO into pSG147 @ EcoRI site
TCSnew::tdTomato–DR5v2::GFP	Cloning from template; Assembly PCR	oES0065	Reverse	gccaagcttgcatgcctgcaACAAAAGCTGGAGCTCCAC	oES0062	emplate vector B. De Rybel; Smet et al. (2019)	NEBuilder primer to cloneTCSnew-tdTOMATO/DR5V2-3xGFP-NOSterm into pSG147 @ PstI site
HtTCP4.1;2 sgRNA cassette #1	Assembly PCR	Part1_For	Forward	attactgactcgtccctgcaaagcttcgttgaacaacg	Guide1_Rev	HtTCP4.1 and HtTCP4.2 sgRNA cassette #1	Amplification Level1 vector with gRNA1 for assembly into backbone digested SbfI-HF + PmeI
HtTCP4.1;2 sgRNA cassette #1	Assembly PCR	Guide1_Rev	Reverse	aacgaagcttGGTCGACTCTAGAGTGTG	Part1_For	HtTCP4.1 and HtTCP4.2 sgRNA cassette #1	Amplification Level1 vector with gRNA1 for assembly into backbone digested with SbfI-HF + PmeI
HtTCP4.1;2 sgRNA cassette #2	Assembly PCR	Brick2_For	Forward	agagtcgaccaagcttcgttgaacaacg	Part2_rev	HtTCP4.1 and HtTCP4.2 sgRNA cassette #2	Amplification Level1 vector with gRNA2 for assembly into backbone digested with SbfI-HF + PmeI
HtTCP4.1;2 sgRNA cassette #2	Assembly PCR	Part2_rev	Reverse	ctgtcaaacactgatagtttcagggtcgactctagagtg	Brick2_For	HtTCP4.1 and HtTCP4.2 sgRNA cassette #2	Amplification Level1 vector with gRNA2 for assembly into backbone digested with SbfI-HF + PmeI
HtTCP4.1;HtTCP4.2	Guide 10 cloning oligos	oMY115	Forward	GATTCCATCCAGTTCTACGACGTC	oMY116	HtTCP4.1 and HtTCP4.2	To create guide#10 of sgRNA for CRISPR/Cas9 editing of HtTCP4.1/HtTCP4.2
HtTCP4.1;HtTCP4.2	Guide 10 cloning oligos	oMY116	Reverse	AAACGACGTCGTAGAACTGGATGG	oMY115	HtTCP4.1 and HtTCP4.2	To create guide#10 for CRISPR/Cas9 editing of HtTCP4.1/HtTCP4.2
HtTCP4.1;HtTCP4.2	Guide 11 cloning oligos	oMY117	Forward	GATTGGTCCTGGACGTCGTAGAAC	oMY118	HtTCP4.1 and HtTCP4.2	To create guide#11 for CRISPR/Cas9 editing of HtTCP4.1/HtTCP4.2
HtTCP4.1;HtTCP4.2	Guide 11 cloning oligos	oMY118	Reverse	AAACGTTCTACGACGTCCAGGACC	oMY117	HtTCP4.1 and HtTCP4.2	To create guide#11 for CRISPR/Cas9 editing of HtTCP4.1/HtTCP4.2
HtJAG1	Semi-quantitative RT-PCR;	oMY0034	Forward	TCCTCGGTCCACAAGACTCTAA	oMY0035	mRNA	n.a.
HtJAG1	Semi-quantitative RT-PCR	oMY0035	Reverse	TCCTGGTTGTTGCTCAGTGATAC	oMY0034	mRNA	n.a.
HtPTL1	quantitative RT-PCR	oES0082	Forward	CGGGCTTCAAACAACACAATGA	oES0083	mRNA	n.a.
HtPTL1	quantitative RT-PCR	oES0083	Reverse	TCGCTTTCCATCCCTTCTTACC	oES0082	mRNA	n.a.
HtGH3.1-like a	Semi-quantitative RT-PCR;	oSG0168	Forward	TTGCCCCATGACCATGAGC	oSG0169	mRNA	n.a.
HtGH3.1-like a	Semi-quantitative RT-PCR	oSG0169	Reverse	CACGGAGAATGTCACCTACTCG	oSG0168	mRNA	n.a.
HtGH3.1-like b	Semi-quantitative RT-PCR;	oSG166	Forward	CTAACTCGTCCGGCTTCAACC	oSG167	mRNA	n.a.
HtGH3.1-like b	Semi-quantitative RT-PCR	oSG167	Reverse	CGGAGAATATCGCCGACTCG	oSG166	mRNA	n.a.
HtGH3.1-like c	Semi-quantitative RT-PCR;	oSG170	Forward	GCCTACTGAATCATCGGCTTCC	oSG171	mRNA	n.a.
HtGH3.1-like c	Semi-quantitative RT-PCR	oSG171	Reverse	GTCGCCGACTCTGTAACGG	oSG170	mRNA	n.a.
HtIAMT1	Semi-quantitative RT-PCR;	oSG321	Forward	GTTGTTCCGAACATAAACC	oSG248	mRNA	n.a.
HtIAMT1	Semi-quantitative RT-PCR	oSG248	Reverse	AGCTGAGATGGACACTGTCT	oSG321	mRNA	n.a.
HtACTIN1	Semi-quantitative RT-PCR; RT-qPCR	qPCR_Actin1_F	Forward	CCCAGATCATGTTTGAGACCTT	qPCR_Actin1_R	mRNA	n.a.
HtACTIN1	Semi-quantitative RT-PCR; RT-qPCR	qPCR_Actin1_R	Reverse	ACCGGAATCCAGCACAATAC	qPCR_Actin1_F	mRNA	n.a.
HtYUCCA3	RT-qPCR	oES0130	Forward	TGTCTAGCTGCTGTCTTAACATAACCA	oES131	mRNA	n.a.
HtYUCCA3	RT-qPCR	oES0131	Reverse	CCAACTATCACCGGTCCATTCA	oES130	mRNA	n.a.
