## Supplementary Data 5 for "Auxin regulates the proportions, but not the initiation, of *Hibiscus trionum* bullseyes": Supplementary Data5_Salvi et al.xlsx

### Sheet: Supplementary Data 5
Supplementary Data 5. Mutated alleles for HtTCP4.1 and HtTCP4.2 generated with CRISPR/Cas9 genome editing for this study
Plant Line/genotype	Construct ID	HtTCP4.1 (GMI85345.1/HRI_002203800) genomic sequence	HtTCP4.1 allele	HtTCP4.1 allele sequence	Httcp4.1 mutant allele description	Httcp4.1 mutated protein	HtTCP4.2 (GMJ05287.1/HRI_004197900) genomic sequence	HtTCP4.2 allele	HtTCP4.2 allele sequence	Httcp4.2 mutant allele description	Httcp4.2 mutated protein
Httcp4.1; Httcp4.2	MY93.2 #16	ATGGGAGATAGCAATCACCGAGCTGCAACACCGTCGAGATTGGGGTTAAGGCACGGCGGAGGCGAGATCGTGGAGGTTCAAGGAGGTCACATTGTTCGGTCAATTGGAAGGAAAGACCGTCACAGCAAAGTTTGCACCGCTAAAGGTCCTCGAGACCGTCGTGTTCGTCTCTCGGCTCACACCGCCATCCAGTTCTACGACGTCCAGGACCGACTTGGTTACGACCGCCCTAGCAAAGCTGTGGATTGGCTGATCAAAAAAGCCAAATCCGCCATTGACGAGCTCGCTGAACTACCACCTTGGAACCCAGAAACTTTAAAAACAACTGATCCAACCACAAAATTACCAAATATCGAAGAAGATCGGGATACGATAACAGCAATAGACGATGAAAAACCC…	Httcp4.1-1	ATGGGAGATAGCAATCACCGAGCTGCAACACCGTCGAGATTGGGGTTAAGGCACGGCGGAGGCGAGATCGTGGAGGTTCAAGGAGGTCACATTGTTCGGTCAATTGGAAGGAAAGACCGTCACAGCAAAGTTTGCACCGCTAAAGGTCCTCGAGACCGTCGTGTTCGTCTCTCGGCTCACACCGCTAA-----------ACGTCCAGGACCGACTTGGTTACGACCGCCCTAGCAAAGCTGTGGATTGGCTGATCAAAAAAGCCAAATCCGCCATTGACGAGCTCGCTGAACTACCACCTTGGAACCCAGAAACTTTAAAAACAACTGATCCAACCACAAAATTACCAAATATCGAAGAAGATCGGGATACGATAACAGCAATAGACGATGAAAAACCC…	11bp deletion + 2bp mismatch in gRNA10/11 = 73aa truncated protein with a frameshift tail starting at aa position 63	MGDSNHRAATPSRLGLRHGGGEIVEVQGGHIVRSIGRKDRHSKVCTAKGPRDRRVRLSAHTAKRPGPTWLRPP- (73aa)	ATGGGGGACAGCCACCGCCAAGTTGGAACGTCGTCAAGATTGGGGATAAGGCACTCCGGAGGGGAGATCGTTGAGGTCCAAGGTGGTCACATTGTTCGGTCAACCGGAAGGAAAGACCGTCACAGCAAAGTTTGCACCGCTAAAGGTCCTCGGGACCGACGTGTTCGTCTCTCGGCTCACACCGCCATCCAGTTCTACGACGTCCAGGACCGACTCGGCTACGACCGTCCTAGCAAAGCCGTGGACTGGCTTATAAAAAAAGCCAAGTCCGCCATTGACGAGCTCGCTGAGCTGCCTCCTTGGAACCCAGAAAGTTTGAATACGACGACTTCGATTGGTAAACCTAGTAACCAAGAAGACCAAAACGCGACGGCGACGCCCGACAATGATAAGCCCTAT…	Httcp4.2-6	ATGGGGGACAGCCACCGCCAAGTTGGAACGTCGTCAAGATTGGGGATAAGGCACTCCGGAGGGGAGATCGTTGAGGTCCAAGGTGGTCACATTGTTCGGTCAACCGGAAGGAAAGACCGTCACAGCAAAGTTTGCACCGCTAAAGGTCCTCGGGACCGACGTGTTCGTCTCTCGGCTCACACCGCCATCCAGTT----GACGTCCAGGACCGACTCGGCTACGACCGTCCTAGCAAAGCCGTGGACTGGCTTATAAAAAAAGCCAAGTCCGCCATTGACGAGCTCGCTGAGCTGCCTCCTTGGAACCCAGAAAGTTTGAATACGACGACTTCGATTGGTAAACCTAGTAACCAAGAAGACCAAAACGCGACGGCGACGCCCGACAATGATAAGCCCTAT…	4bp deletion in gRNA10/11 = 83aa protein with a frameshift tail starting at aa position 65	MGDSHRQVGTSSRLGIRHSGGEIVEVQGGHIVRSTGRKDRHSKVCTAKGPRDRRVRLSAHTAIQLTSRTDSATTVLAKPWTGL-(83aa)
Httcp4.1-2	MY93.8		Httcp4.1-2	ATGGGAGATAGCAATCACCGAGCTGCAACACCGTCGAGATTGGGGTTAAGGCACGGCGGAGGCGAGATCGTGGAGGTTCAAGGAGGTCACATTGTTCGGTCAATTGGAAGGAAAGACCGTCACAGCAAAGTTTGCACCGCTAAAGGTCCTCGAGACCGTCGTGTTCGTCTCTCGGCTCACACCGCCATCCAG--CTACGACGTCCAGGACCGACTTGGTTACGACCGCCCTAGCAAAGCTGTGGATTGGCTGATCAAAAAAGCCAAATCCGCCATTGACGAGCTCGCTGAACTACCACCTTGGAACCCAGAAACTTTAAAAACAACTGATCCAACCACAAAATTACCAAATATCGAAGAAGATCGGGATACGATAACAGCAATAGACGATGAAAAACCC…	2bp deletion in gRNA10/11 = 76 aa truncated protein with a frameshift tail starting at aa position 65	MGDSNHRAATPSRLGLRHGGGEIVEVQGGHIVRSIGRKDRHSKVCTAKGPRDRRVRLSAHTAIQLRRPGPTWLRPP- (76aa)		WT sequence	NA	NA	NA
